# *NvashA* function reveals temporal differences in neural subtype generation in cnidarians

**DOI:** 10.1101/2025.05.12.653478

**Authors:** Jamie A Havrilak, MingHe Cheng, Layla Al-Shaer, Whitney B Leach, Mia Yagodich, Dylan Faltine-Gonzalez, Michael J Layden

## Abstract

Understanding how cnidarians pattern their nervous systems can provide insight into the ancestral mechanisms of neurogenesis that are shared with bilaterians, shedding light on the evolution of nervous systems. While previous studies have revealed deeply conserved mechanisms for neural induction and progenitor selection between cnidarians and bilaterians, less is known about how distinct neuronal subtypes are specified over time in cnidarians. We utilized single-cell mRNA sequencing to profile *NvashA-*expressing cells across embryonic and planula-larva stages of *Nematostella* neurogenesis, and functional experiments identified a dynamic role for *NvashA* over time. Our analysis revealed that unique neuronal subtypes emerge at different developmental stages, providing evidence for temporal patterning in developing cnidarian nerve nets. This can provide a foundation to better our understanding of neurogenic gene regulatory networks, and to compare neurogenesis across cnidarians, and with bilaterians, to improve our knowledge of nervous system evolution.
