## Supplemental Table 1 for "*NvashA* function reveals temporal differences in neural subtype generation in cnidarians"

### Sheet: gene names and IDs
Gene names	JGI protein ID	NV2 genome number
NvashA	136184	Nv2.9665
NvLWamide-like	242283	Nv2.23192
Nvserum amyloid A-like	239910	Nv2.5875
Nvpaladin-like	51544	Nv2.10050
NvglrA3-like	127924	Nv2.24331
Nvabcc4-like	118015	Nv2.12875
Nvmucin	203270	Nv2.12902
Nvnot-likeE	239167	Nv2.18581
Nvpou4	160868	Nv2.2966
Nvnznf845	22123	Nv2.17877
Nvsox2	239130	Nv2.18482
Nvcnido-fos1	233229	Nv2.19749
Nvncol3	NA	Nv2.10686
NvsoxC	131609	Nv2.16402
NvsoxB(2)	207820	Nv2.4477
Nvath-like	19204	Nv2.6608
NvashA	136184	Nv2.9665
Nvelav1	214798	Nv2.252
Nvtba1-like7	186216	Nv2.2719
NvfoxA	165261	Nv2.11441
NvsnailA	236363	Nv2.472
Nvwnt2	242584	Nv2.3168
Nvsix3/6	130873	Nv2.12726
Nvtpm2	210012	Nv2.8895
Nv2.1205	NA	Nv2.1205
Nvviatt-like-40	214632	Nv2.7753
Nv2.2620	247835	Nv2.2620
Nvhce2-like-1	130750	Nv2.15362
Nvviatt-like-31	NA	Nv2.1999
Nvkcnj5-like-1		Nv2.11930
Supplemental Figure 3
Gene names		NV2 genome number
Nvprga		NV2g016299000.1
Nv2.14774		NV2g014774000.1
Nv2.12706		NV2g012706000.1
Nv2.5875		NV2g005875000.1
Nvpapss-like-1		NV2g014348000.1
Nvats6-like-7		NV2g021230000.1
Nv2.14384		NV2g014384000.1
Nv2.3558		NV2g003558000.1
Nv2.23233		NV2g023233000.1
Nvdd3-like-2		NV2g018400000.1
Nvaa2BR-like-2		NV2g011343000.1
Nvmuc1-like-2		NV2g024863000.1
Nvegfl8-like-1		NV2g025171000.1
Nv2.15162		NV2g015162000.1
Nvvwa7-like-2		NV2g024857000.1
Nvblml2-like-1		NV2g011772000.1
Nv2.14153		NV2g014153000.1
Nvaa3R-like-7		NV2g025073000.1
Nvtaar6-like-2		NV2g004915000.1
Nv2.21248		NV2g021248000.1
Nvprga-R.199		NV2g021302000.1
Nv2.21840		NV2g021840000.1
Nvshb-like-6		NV2g024129000.1
Nvgr101-like-10		NV2g023280000.1
Nv2.1446		NV2g001446000.1
Nvrl12-like-1		NV2g014792000.1
Nvrs3A-like-1		NV2g003097000.1
NvsoxC		NV2g016402000.1
Nv2.13863		NV2g013863000.1
Nvrl13-like-1		NV2g004360000.1
Nv2.7811		NV2g007811000.1
Nv2.23729		NV2g023729000.1
Nv2.10520		NV2g010520000.1
Nv2.5103		NV2g005103000.1
Nv2.3747		NV2g003747000.1
Nv2.24838		NV2g024838000.1
Nvaebp1-like-1		NV2g017174000.1
Nvats7-like-1		NV2g008406000.1
Nvlox5-like-3		NV2g023195000.1
Nvnas4-like-2		NV2g016035000.1
Nvviaat-like-40		NV2g007753000.1
Nvfez		NV2g001757000.1
NvCNTP1-like-14		NV2g004704000.1
NvSC6A1-like-9		NV2g004096000.1
Nvbtn1-like-6		NV2g007867000.1
Nv2.15930		NV2g015930000.1
Nv2.2620		NV2g002620000.1
Nv2.2627		NV2g002627000.1
Nv2.2623		NV2g002623000.1
Nv2.20225		NV2g020225000.1
Nvviaat-like-31		NV2g001999000.1
Nvbha15-like-1		NV2g011608000.1
Nv2.15217		NV2g015217000.1
Nv2.15222		NV2g015222000.1
Nvnr1BA-like-1		NV2g017107000.1
Nv2.21058		NV2g021058000.1
Nvaa2AR-like-3		NV2g013128000.1
Nvopn4-like-13		NV2g016346000.1
Nv2.14663		NV2g014663000.1
Nv2.9262		NV2g009262000.1
Nvach10-like-11		NV2g018588000.1
Nvqrfpr-like-31		NV2g003875000.1
Nvhce2-like-1		NV2g015362000.1
Nv.15156		NV2g015156000.1
Nv2.15982		NV2g015982000.1
Nv2.1204		NV2g001204000.1
Nv2.1205		NV2g001205000.1
Nvopn4B-like-6		NV2g007735000.1
Nvadrb2-like-40		NV2g018362000.1
Nvcckar-like-2		NV2g020402000.1
Nv2.14532		NV2g014532000.1
Nvtda6-like-1		NV2g002896000.1
Nvgp2-like-44		NV2g013603000.1
Nv2.4414		NV2g004414000.1
Nv2.9834		NV2g009834000.1

### Sheet: Probe primers
Gene name	Forward primer	Reverse primer
Nv2.1205	GGATTACTCTTTGCTGTACTTG	CTGCCTTCTTTGAACACATC
Nv2.7753	GACAGGTATATTGGCCATGC	GATTATGACCAGGAAGTCCAG
Nv2.2620	GTGTCCAAGCTAATCTTGTTG	GTTGAGCGCACAAGTGTGC
Nv2.15362	GAAGCGGTTGTCAATACAAG	GTCTACTTGGTAGTCGTGACAG
Nv2.1999	GTCAGTCGTGCTGGAAAGCGAAAAG	AAAAGCCATTGGCCGTGTCTCC
Nv2.11930	GGTGCCTTACTGCCTCTTC	TTTCGACTTTGCGTTTCATCTGTTC

### Sheet: Guide RNA and Homology Arm sequ
NvashA mutant
gRNA-ashA1F	TAGGAACACAACACAAGGGTGG
gRNA-ashA1R	AAACACCCTTGTGTTGTGTTCCA
gRNA-ashA2F	TAGGTCTGAATCACTGGGGATC
gRNA-ashA2R	AAACGATCCCCAGTGATTCAGA
	gRNA targets are marked in bold
Left HA	CTTGAATCGCATGTCAAAGTTAAGCCATGTGGGACACGGTTTCTGTAGTTTAGTTGCTGAGCCCGACAGGTGGCACTTATGAAAAAAACGCGCATGCGCAATGTGGCATCCATTCCTCGTTTTGAACTGTTGAATTATTCAATACTCGTGCCGGTGGAAATTGACAGATGTCAAAACCAATTAGTAGACTCGCGGAGATCCCGAGACCTTCTAACTTCGCAAATCTACGCTTGCAATAAAACCCGTGTGTGTTTAGTCTAAATTGTGCTCTGAAGAGGTAAATCAGACTGGCGAAAATTCTCGATAGGTGTGTGGTGAATTTATTAAGATAAAATCGACCAAAATGTGGTAGATCTATAGCGAGAGATCTGATTGGGATCAAGGAAATTTAGAATAGCC…
Right HA	ACCTCGTTACAGCTGCCTCGGCATCGGCGGAATGGATCACCACCGAATTCGTAAGTAACGCGTTTTTCCCGCCAATGTTTGTTTCTTGTTGTCGCGCGCGCTGTCACTCCCGCCATTTTGAGCTTCTCGTTCGCCCAAACCCTCGAAATAATCCCTTGTTATTCTACTCGTTTCTTTCATTCTTTTTCTTTCTATTTAACCTCTCTCCCTTTCATCTTATCTTTAGTTGGAAAGGGATTTCGACAAGGGAATCAGTATATATTTCTAGTTTATATTTTACGCGTCAGTCATGAAACTTCAATTTTAATCAACTTGGCTTAGACAATATTTTCTCCTTTCTTGGAGTACCGCGAAGTTTAGGCTCTCTACAAGAGACCACAGCACTCACAAGTTGGGCCG…

### Sheet: shRNA primers
Gene	sequence
NvashA
207Foward	TAATACGACTCACTATAGGCTGTAGTAGCGAGAAGATTCAAGAGATCTTCTCGCTACTACAGCCTT
207Reverse	AAGGCTGTAGTAGCGAGAAGATCTCTTGAATCTTCTCGCTACTACAGCCTATAGTGAGTCGTATTA
289Foward	TAATACGACTCACTATAGTTCCAACTGATCCTAAGATTCAAGAGATCTTAGGATCAGTTGGAACTT
289Reverse	AAGTTCCAACTGATCCTAAGATCTCTTGAATCTTAGGATCAGTTGGAACTATAGTGAGTCGTATTA
	shRNA targets are marked in bold

### Sheet: Genotyping primers
F primer1	caaaccgaccaatcacaaggcagc
R primer1	accgagcagatgctgaagatgacg
R primer2	gcctgctggatcaatggctagtgg

### Sheet: mRNA primers
NvashAdn:venus mRNA
Forward primer	caccATGAGTGAAACAGAAGACATGAG
Reverse primer	CGATCTCTGCTGTCCGAAAG
